# Protein aggregation in plant mitochondria inhibits translation and induces an NAC017-dependent ethylene-associated unfolded protein response

**DOI:** 10.1101/2023.01.11.523570

**Authors:** Ce Song, Yuanyuan Li, Yuqi Hou, Mengmeng Yang, Tiantian Li, Yinyin Liu, Chang Xu, Jinjian Liu, A. Harvey Millar, Ningning Wang, Lei Li

**Affiliations:** Frontiers Science Center for Cell Responses, Department of Plant Biology and Ecology, College of Life Sciences, Nankai University, 300071 Tianjin, China; Key Laboratory of Radiopharmacokinetics for Innovative Drugs, Chinese Academy of Medical Sciences, and Institute of Radiation Medicine, Chinese Academy of Medical Sciences & Peking Union Medical College 300192 Tianjin, China; ARC Centre of Excellence in Plant Energy Biology, School of Molecular Science, The University of Western Australia, 6009 Crawley, WA, Australia

**Keywords:** mitochondrion, UPR, PPR, ethylene

## Abstract

Loss of Lon1 in plant mitochondria led to stunted plant growth and accumulation of nuclear-encoded mitochondrial proteins, including Lon1 substrates, while mitochondrial-encoded proteins typically decreased in abundance. Lon1 mutants contained protein aggregates in the mitochondria matrix which were enriched in PPR-containing proteins and ribosomal subunits of the translation apparatus and were slowed in mitochondrial RNA splicing, editing and general translation rate. Transcriptome analysis showed multiple organellar unfolded protein responses involving ethylene biosynthesis were induced by either Lon1 loss, mitochondrial ribosomal protein loss, translation or respiratory inhibition and most were regulated by the mitochondrial retrograde signaling pathway dependent on the transcription factor NAC017. The short hypocotyl in *lon1* mutants during skotomorphogenesis was partially rescued by ethylene inhibitors and mutants showed higher ethylene production rates than wildtype. Together this provides multiple steps in the link between loss of Lon1 and its whole plant phenotype.

**Single Sentence Summary:** Lon1 knockout inhibits mitochondrial-encoded gene translation and induces retrograde signaling involving unfolded protein responses.
