## Supplementary material for "Protein aggregation in plant mitochondria inhibits translation and induces an NAC017-dependent ethylene-associated unfolded protein response": DataS3

### Sheet: DataS3
DataS3 Seventy eight proteins with average aggregation factor over 1.5 fold. Aggregation factors were calculated by normalization of fold changes in protein aggregation fractions to fold changes in total mitochondrial fractions. Aggregation factor (AGF) in lon1-1 and lon1-2 were averaged and used as a filter. 78 proteins with average AGF over 1.5 fold were shown in the data. 57 proteins involving…
Accession	Description	Primary Gene Symbol	BinCode	Bin Name	SubaCon	Functional Categories	Genome	Total protein Log2 lon1_1/Col-0	Total protein Log2 lon1_2/Col-0	Total protein Log2 lon1_1/Col-0 stdev	Total protein Log2 lon1_2/Col-0 stdev	Total protein lon1_1/Col-0 P v-laue	Total protein lon1_2/Col-0 P-value	Protein aggregation Log2 lon1_1/Col-0	Protein aggregation Log2 lon1_2/Col-0	Protein aggregation Log2 lon1_1/Col-0 stdev	Protein aggregation Log2 lon1_2/Col-0 stdev	Protein aggregation lon1_1/Col-0 P v-laue	Protein aggregation lon1_2/Col-0 P-value	Lon1-1 Log2 AGF	Lon1-1 Log2 AGF stdev	Lon1-2 Log2 AGF	Lon1-2 Log2 AGF stdev	Average Aggregation factor (AGF)
AT5G47435.1	formyltetrahydrofolate deformylase, putative	10-FDF	1.2	PS.photorespiration	mitochondrion	AA metabolism	Nc	0.385591	0.0214273	0.0877126	0.13005	0.00159695	0.789523	2.401	3.7515	1.1224	1.49025	0.00361402	0.00977916	2.01541	1.12583	3.73007	1.49591	8.65635
AT3G61440.1	cysteine synthase C1	CYSC1	13.1.5.3.1	amino acid metabolism.synthesis.serine-glycine-cysteine group.cysteine.OASTL	mitochondrion	AA metabolism	Nc	0.905912	0.683556	0.169314	0.0855946	0.000753966	0.000158348	1.95862	4.07489	0.553729	0.815942	5.73307e-05	0.00024532	1.05271	0.579036	3.39133	0.820419	6.28362
AT3G08860.1	PYRIMIDINE 4	PYD4	13.2.4.1	amino acid metabolism.degradation.branched chain group.shared	mitochondrion	AA metabolism	Nc	-1.38925	-1.57543	0.205277	0.0664232	0.000302947	2.09836e-06	0.624458	1.19698	0.81647	0.855703	0.0114012	0.016197	2.01371	0.84188	2.77241	0.858278	5.43533
AT1G11860.1	Glycine cleavage T-protein family	GLDT	1.2.4.2	PS.photorespiration.glycine cleavage.T subunit	mitochondrion	AA metabolism	Nc	0.452752	0.139482	0.0651158	0.0621125	0.00027259	0.0176972	1.7084	2.84494	1.06513	1.12826	0.00250792	0.00304792	1.25565	1.06712	2.70545	1.12996	4.45519
AT3G22200.2	Pyridoxal phosphate (PLP)-dependent transferases superfamily protein	POP2	13.1.1.1.2	amino acid metabolism.synthesis.central amino acid metabolism.GABA.GABA transaminase	mitochondrion	AA metabolism	Nc	-1.12818	-1.02614	0.0695105	0.099813	9.52652e-06	5.84455e-05	0.631969	1.35174	0.259276	0.426146	0.00016354	0.00278423	1.76015	0.268432	2.37788	0.437679	4.29254
AT5G18170.1	glutamate dehydrogenase 1	GDH1	12.3.1	N-metabolism.N-degradation.glutamate dehydrogenase	mitochondrion	AA metabolism	Nc	0.27266	0.162019	0.0786769	0.110636	0.00387652	0.0642208	1.0198	2.64239	1.0751	1.30685	0.00281706	0.00424685	0.747137	1.07798	2.48037	1.31153	3.62944
AT2G30970.1	aspartate aminotransferase 1	ASP1	13.1.1.2.1	amino acid metabolism.synthesis.central amino acid metabolism.aspartate.aspartate aminotransferase	mitochondrion	AA metabolism	Nc	0.708079	0.459898	0.110838	0.123428	0.000379357	0.00296766	1.3368	2.96262	0.906141	1.07149	0.00164176	0.00166481	0.628721	0.912894	2.50272	1.07858	3.60687
AT5G07440.2	glutamate dehydrogenase 2	GDH2	12.3.1	N-metabolism.N-degradation.glutamate dehydrogenase	mitochondrion	AA metabolism	Nc	-0.122525	0.0394995	0.137243	0.115242	0.196933	0.584679	1.33966	2.07384	0.990785	0.886785	0.00532892	0.00689458	1.46218	1.00025	2.03434	0.894242	3.4258
AT1G17290.1	alanine aminotransferas	AlaAT1	13.1.1.3.1	amino acid metabolism.synthesis.central amino acid metabolism.alanine.alanine aminotransferase	mitochondrion	AA metabolism	Nc	0.15757	0.065407	0.117826	0.102017	0.0814673	0.329046	1.02399	2.06447	1.78925	1.84897	0.0169945	0.0355431	0.866418	1.79313	1.99906	1.85178	2.91027
AT5G65720.1	nitrogen fixation S (NIFS)-like 1	NFS1	13.1.5.3	amino acid metabolism.synthesis.serine-glycine-cysteine group.cysteine	mitochondrion	AA metabolism	Nc	0.810414	0.798721	0.152121	0.0863171	0.000766617	8.86191e-05	1.38343	2.86672	0.602692	0.579396	0.000194402	0.000252247	0.573014	0.621594	2.068	0.58579	2.84034
AT5G26780.1	serine hydroxymethyltransferase 2	SHM2	25.1	C1-metabolism.glycine hydroxymethyltransferase	mitochondrion	AA metabolism	Nc	0.393412	0.472996	0.201603	0.179182	0.0277865	0.0102439	1.01064	2.44956			0.000339329	6.55949e-05	0.617225		1.97656		2.73473
AT3G59760.1	O-acetylserine (thiol) lyase isoform C	OASC	13.1.5.3.1	amino acid metabolism.synthesis.serine-glycine-cysteine group.cysteine.OASTL	mitochondrion	AA metabolism	Nc	-0.0162573	0.174429	0.235265	0.273679	0.910501	0.331567	1.04093	1.70708	0.814838	0.618476	0.00941988	0.00386486	1.05719	0.848122	1.53265	0.676323	2.48702
AT4G08870.1	Arginase/deacetylase superfamily protein	ARGAH2	13.2.2.3	amino acid metabolism.degradation.glutamate family.arginine	mitochondrion	AA metabolism	Nc	1.28006	1.28733	0.193136	0.164483	0.000328685	0.00017141	1.74542	3.11508	1.03045	0.652904	0.00238254	0.000308097	0.465358	1.04839	1.82774	0.673304	2.46524
AT5G46180.1	ornithine-delta-aminotransferase	delta-OAT	13.2.2.3	amino acid metabolism.degradation.glutamate family.arginine	mitochondrion	AA metabolism	Nc	1.03487	1.07045	0.0936908	0.0581465	4.39836e-05	5.76633e-06	1.50427	2.73733	0.750036	0.709212	0.00061919	0.000520495	0.4694	0.755865	1.66689	0.711592	2.27991
AT1G79230.1	mercaptopyruvate sulfurtransferase 1	MST1	13.2.5.3	amino acid metabolism.degradation.serine-glycine-cysteine group.cysteine	mitochondrion,plastid	AA metabolism	Nc	0.226541	0.217266	0.101364	0.0997605	0.0179783	0.0195673	0.870577	1.68074	0.522318	0.727837	0.00199055	0.00876719	0.644036	0.532063	1.46347	0.734642	2.1602
AT4G37930.1	serine transhydroxymethyltransferase 1	SHM1	25.1	C1-metabolism.glycine hydroxymethyltransferase	mitochondrion	AA metabolism	Nc	0.631556	0.189901	0.0937153	0.098267	0.000307996	0.0286438	0.677707	1.65337	0.979235	0.825215	0.00969754	0.00402587	0.0461504	0.98371	1.46347	0.831046	1.89511
AT5G09300.1	Thiamin diphosphate-binding fold (THDP-binding) superfamily protein	E1A2	13.2.4.1	amino acid metabolism.degradation.branched chain group.shared	mitochondrion	AA metabolism	Nc	1.95309	1.61127	0.347494	0.612681	0.000623529	0.0103776	2.0176	2.95975	1.57188	1.47671	0.00742273	0.00793426	0.0645087	1.60983	1.34847	1.59877	1.79608
AT3G13110.1	serine acetyltransferase 2;2	SERAT2	13.1.5.3.2	amino acid metabolism.synthesis.serine-glycine-cysteine group.cysteine.SAT	mitochondrion	AA metabolism	Nc	0.535873	0.462765	0.086116	0.149549	0.000420219	0.00584759	0.711677	1.59269	1.21071	1.17184	0.0405083	0.0176686	0.175804	1.21377	1.12992	1.18134	1.65903
AT2G43400.1	electron-transfer flavoprotein:ubiquinone oxidoreductase	ETFQO	9.3	mitochondrial electron transport / ATP synthesis.electron transfer flavoprotein	mitochondrion	ETC	Nc	-0.267057	-0.364087	0.130053	0.0725172	0.0236565	0.00096273	1.17721	3.33512	1.13179	1.28698	0.0272593	0.0369318	1.44427	1.13924	3.6992	1.28902	7.85505
AT5G13450.1	delta subunit of Mt ATP synthase	ATP5	9.9	mitochondrial electron transport / ATP synthesis.F1-ATPase	mitochondrion	ETC	Nc	0.265732	0.17626	0.160334	0.1616	0.0454397	0.131876	0.831247	1.95278	1.24129	1.50112	0.0429618	0.0150813	0.565515	1.2516	1.77652	1.5098	2.45295
AT5G60730.1	Anion-transporting ATPase	GET3C	9.9	mitochondrial electron transport / ATP synthesis.F1-ATPase	mitochondrion	ETC	Nc	1.97102	1.80168	0.216689	0.200948	9.48235e-05	0.000100373	1.67045	2.96582	1.05853	0.786184	0.00363352	0.000566739	-0.300568	1.08048	1.16414	0.811459	1.52647
AT2G33255.1	Haloacid dehalogenase-like hydrolase (HAD) superfamily protein	PLPP1	35.1	not assigned.no ontology	mitochondrion	Other	Nc	0.71061	-0.0437864	0.358903	0.42096	0.026551	0.865786	2.49123	3.47111	1.19011	1.07921	0.00482061	0.00283462	1.78062	1.24305	3.5149	1.1584	7.43343
AT1G23800.1	aldehyde dehydrogenase 2B7	ALDH2B7	5.10	fermentation.aldehyde dehydrogenase	mitochondrion	Other	Nc	0.625064	0.517084	0.25823	0.178729	0.0137782	0.00743224	2.04174	3.69681	0.45229	0.937944	0.00163287	0.0226901	1.41667	0.520816	3.17972	0.954821	5.86551
AT4G33495.1	Ubiquitin carboxyl-terminal hydrolase family protein	RPD1	35.2	not assigned.unknown	mitochondrion	Other	Nc	1.74857	1.68307	0.479012	0.801482	0.00638504	0.0532756	1.9594	4.87263	1.50404	1.40879	0.0159523	0.0114217	0.210838	1.57848	3.18956	1.62082	5.14035
AT2G16460.1	Protein of unknown function (DUF1640)	DUF1640	35.2	not assigned.unknown	mitochondrion	Other	Nc	0.558458	0.175248	0.209068	0.186074	0.00983211	0.178165	1.1478	3.08314	0.952281	1.29296	0.00857542	0.024144	0.589346	0.974961	2.90789	1.30628	4.50489
AT5G51050.1	Mitochondrial substrate carrier family protein	APC2	34.9	transport.metabolite transporters at the mitochondrial membrane	mitochondrion	Other	Nc	-1.14634	-0.558856	0.22736	0.239681	0.000947265	0.0156225	0.936747	1.36278	0.505906	0.701888	0.00948601	0.0061507	2.08309	0.554648	1.92164	0.741683	4.01283
AT3G58520.1	Ubiquitin carboxyl-terminal hydrolase family protein		35.2	not assigned.unknown	mitochondrion	Other	Nc	0.999151	0.680948	0.544791	0.384107	0.0336447	0.0372713	1.61863	3.26665	0.881558	0.550295	0.0158947	0.00213317	0.619477	1.03631	2.5857	0.671091	3.7697
AT2G38660.3	Amino acid dehydrogenase family protein	AAD	25.5	C1-metabolism.Methylenetetrahydrofolate dehydrogenase & Methenyltetrahydrofolate cyclohydrolase	mitochondrion	Other	Nc	0.571917	0.303132	0.20457	0.164228	0.00838605	0.0329946	1.1142	2.70648	0.854954	0.729972	0.00803819	0.00469773	0.542288	0.879088	2.40334	0.748218	3.37328
AT1G19140.1	FUNCTIONS IN: molecular_function unknown; INVOLVED IN: ubiquinone biosynthetic process; LOCATED IN: mitochondrion; EXPRESSED IN: 24 plant structures; EXPRESSED DURING: 15 growth stages; CONTAINS InterPro DOMAIN/s: COQ9 (InterPro:IPR013718), Ubiquinone biosynthesis protein COQ9 (InterPro:IPR012762); Has 748 Blast hits to 748 proteins in 260 species: Archae - 0; Bacteria - 218; Metazoa - 126; Fungi…	COQ9	35.2	not assigned.unknown	mitochondrion	Other	Nc	0.628004	0.232473	0.150983	0.108296	0.00196764	0.0205087	1.08355	2.45971			0.000460655	9.92404e-06	0.45555		2.22724		3.02684
AT2G30920.1	coenzyme Q 3	COQ3	18.8.1	Co-factor and vitamine metabolism.ubiquinone.hexaprenyldihydroxybenzoate methyltransferase	mitochondrion	Other	Nc	0.531225	0.374291	0.169749	0.106585	0.00561556	0.00369305	0.870487	2.52171	0.978837	1.01008	0.00229937	0.00221679	0.339262	0.993447	2.14742	1.01569	2.84772
AT2G29720.1	FAD/NAD(P)-binding oxidoreductase family protein	CTF2B	26.7	misc.oxidases - copper, flavone etc	mitochondrion	Other	Nc	0.650455	0.969991	0.228144	0.225453	0.00782678	0.0017324	1.49148	2.74696	0.783691	0.901763	0.00125631	0.00223143	0.841028	0.816224	1.77697	0.929519	2.60919
AT2G34050.1	INVOLVED IN: protein complex assembly; LOCATED IN: mitochondrion, chloroplast; EXPRESSED IN: 19 plant structures; EXPRESSED DURING: 9 growth stages; CONTAINS InterPro DOMAIN/s: ATP11 (InterPro:IPR010591); Has 304 Blast hits to 304 proteins in 167 species: Archae - 0; Bacteria - 0; Metazoa - 101; Fungi - 112; Plants - 39; Viruses - 0; Other Eukaryotes - 52 (source: NCBI BLink).	P11	35.2	not assigned.unknown	mitochondrion	Other	Nc	1.43177	1.29258	0.209227	0.133779	0.000290108	7.47074e-05	1.29731	3.27676	1.03333	1.00799	0.00103341	0.000682573	-0.134456	1.0543	1.98418	1.01683	2.43369
AT3G60510.3	ATP-dependent caseinolytic (Clp) protease/crotonase family protein	Clp	11.9.4.3	lipid metabolism.lipid degradation.beta-oxidation.enoyl CoA hydratase	mitochondrion	Other	Nc	0.458732	0.320144	0.0953641	0.12169	0.001134	0.0103648	0.908964	2.0611	1.24311	1.22478	0.029689	0.0464663	0.450232	1.24676	1.74095	1.23081	2.35441
AT3G48000.1	aldehyde dehydrogenase 2B4	ALDH2B4	5.10	fermentation.aldehyde dehydrogenase	mitochondrion	Other	Nc	0.16016	0.409702	0.153718	0.180743	0.145451	0.0171585	1.02636	1.87111	0.904636	0.896412	0.00396967	0.00442541	0.866195	0.917604	1.4614	0.914452	2.28831
AT2G31140.1	Peptidase S24/S26A/S26B/S26C family protein	ATIMP2	35.2	not assigned.unknown	mitochondrion	Other	Nc	1.02729	1.01392	0.192934	0.15059	0.000768211	0.000309084	1.60196	2.56582	0.898748	0.841974	0.00217152	0.00259719	0.574672	0.919223	1.5519	0.855334	2.21069
AT5G40610.1	NAD-dependent glycerol-3-phosphate dehydrogenase family protein	GPDHP	11.5.2	lipid metabolism.glyceral metabolism.Glycerol-3-phosphate dehydrogenase (NAD+)	mitochondrion	Other	Nc	0.0448475	0.197569	0.460208	0.46544	0.874154	0.502987	0.973376	1.52077	0.868657	0.589321	0.0212998	0.00462545	0.928529	0.983034	1.32321	0.750955	2.20277
AT5G13610.1	Protein of unknown function (DUF155)	RRL	35.2	not assigned.unknown	mitochondrion	Other	Nc	0.376297	0.195936	0.280585	0.240012	0.0808806	0.230264	0.924083	1.73989	0.373605	0.933306	0.00181373	0.0359707	0.547786	0.467235	1.54396	0.963673	2.18889
AT5G44730.2	Haloacid dehalogenase-like hydrolase (HAD) superfamily protein	HAD	33.99	development.unspecified	mitochondrion	Other	Nc	0.544414	0.416879	0.141777	0.0602294	0.00265364	0.000277474	1.22032	1.84971	1.25821	0.810949	0.0479438	0.0161774	0.675909	1.26617	1.43284	0.813183	2.14869
AT5G10730.1	NAD(P)-binding Rossmann-fold superfamily protein	Rossmann	35.2	not assigned.unknown	mitochondrion	Other	Nc	0.146362	-0.0409219	0.292266	0.211038	0.434668	0.753856	0.80666	1.26853	0.823929	0.738422	0.0293531	0.0216925	0.660298	0.87423	1.30946	0.767987	2.02945
AT5G08710.1	Regulator of chromosome condensation (RCC1) family protein	RUG1	31.2	cell.division	mitochondrion	Other	Nc	1.4026	0.983271	0.597109	0.676638	0.015241	0.0655683	1.34098	2.56559	0.131343	0.192131	9.28167e-07	7.09829e-06	-0.0616226	0.611384	1.58232	0.703387	1.97635
AT3G15090.1	GroES-like zinc-binding alcohol dehydrogenase family protein	GroES-like	35.1	not assigned.no ontology	mitochondrion	Other	Nc	0.125544	0.139336	0.180685	0.234341	0.295149	0.361274	0.699719	1.1435	0.734804	0.757886	0.0218582	0.0167488	0.574176	0.756693	1.00417	0.793289	1.74731
AT5G62270.2	FUNCTIONS IN: molecular_function unknown; INVOLVED IN: biological_process unknown; LOCATED IN: cellular_component unknown; BEST Arabidopsis thaliana protein match is: mucin-related (TAIR:AT2G02880.1).	GCD1	35.2	not assigned.unknown	mitochondrion	Other	Nc	0.946529	1.14685	0.360741	0.355705	0.0104602	0.00504277	1.04606	2.41455	1.20417	1.39448	0.00385951	0.00991409	0.0995272	1.25705	1.2677	1.43913	1.7396
AT3G60960.1	Tetratricopeptide repeat (TPR)-like superfamily protein	PPR	35.1.5	not assigned.no ontology.pentatricopeptide (PPR) repeat-containing protein	mitochondrion	PPR/Transcription	Nc	2.02625	1.96957	0.302222	0.316991	0.000314246	0.000422689	3.16304	5.92217	0.756266	0.834297	3.91045e-05	6.45375e-05	1.13678	0.814418	3.9526	0.892488	8.84089
AT2G18520.1	Tetratricopeptide repeat (TPR)-like superfamily protein	PPR	35.1.5	not assigned.no ontology.pentatricopeptide (PPR) repeat-containing protein	mitochondrion	PPR/Transcription	Nc	-0.255189	-0.253064	0.181912	0.227206	0.0720003	0.125935	0.746032	2.00092	0.864793	0.856333	0.00323637	0.00527064	1.00122	0.883719	2.25398	0.885962	3.38584
AT4G35850.1	Pentatricopeptide repeat (PPR) superfamily protein	PPR	35.1.5	not assigned.no ontology.pentatricopeptide (PPR) repeat-containing protein	mitochondrion	PPR/Transcription	Nc	1.41292	1.35303	0.155325	0.0567092	9.48059e-05	2.04929e-06	1.84707	3.54214	0.860699	0.676278	0.000449246	0.000207	0.434155	0.874603	2.18912	0.678651	2.95569
AT3G14580.1	Pentatricopeptide repeat (PPR) superfamily protein	PPR	35.1.5	not assigned.no ontology.pentatricopeptide (PPR) repeat-containing protein	mitochondrion	PPR/Transcription	Nc		0.277446		0.223437		0.105639	1.13808	1.78361	0.731751	0.622005	0.00589218	0.00607442			1.50616	0.660919	2.84054
AT2G30780.1	Tetratricopeptide repeat (TPR)-like superfamily protein	PPR	35.1.5	not assigned.no ontology.pentatricopeptide (PPR) repeat-containing protein	mitochondrion	PPR/Transcription	Nc	0.97496	0.83143	0.835814	0.576689	0.113446	0.06697	1.86737	2.68885	0.884702	0.793684	0.00588423	0.00407471	0.892407	1.21708	1.85742	0.981073	2.73993
AT3G60980.1	Tetratricopeptide repeat (TPR)-like superfamily protein	PPR	35.1.5	not assigned.no ontology.pentatricopeptide (PPR) repeat-containing protein	mitochondrion	PPR/Transcription	Nc	2.92357	3.34651	0.638918	0.649736	0.0013718	0.00087288	2.50937	5.5401	1.13293	1.27248	0.000274373	0.000458928	-0.414201	1.30067	2.19359	1.42877	2.66243
AT3G02650.1	Tetratricopeptide repeat (TPR)-like superfamily protein	PPR	35.1.5	not assigned.no ontology.pentatricopeptide (PPR) repeat-containing protein	mitochondrion	PPR/Transcription	Nc	1.19035	1.20919	0.224614	0.206359	0.000782272	0.000530664	1.28526	3.2467	0.569934	0.426255	0.00291313	0.000703345	0.0949127	0.612598	2.03751	0.473579	2.58668
AT5G09450.1	Tetratricopeptide repeat (TPR)-like superfamily protein	PPR	27.3.67	RNA.regulation of transcription.putative transcription regulator	mitochondrion	PPR/Transcription	Nc	0.501512	0.873048	0.227212	0.150071	0.0187291	0.000545698	1.23368	2.63709	0.659759	0.677332	0.0005347	0.000589264	0.73217	0.697788	1.76404	0.693758	2.52881
AT1G62110.1	Mitochondrial transcription termination factor family protein	MTERF31	27.3.99	RNA.regulation of transcription.unclassified	mitochondrion	PPR/Transcription	Nc	1.91999	1.54428	0.945247	0.970879	0.0244909	0.0511111	1.78203	3.33986	1.32293	1.69146	0.00397246	0.00738331	-0.137964	1.62593	1.79557	1.95029	2.19017
AT1G60770.1	Tetratricopeptide repeat (TPR)-like superfamily protein	rPPR4	27.3.67	RNA.regulation of transcription.putative transcription regulator	mitochondrion	PPR/Transcription	Nc	1.11066	1.0626	0.165288	0.164751	0.000311513	0.000365506	0.95746	2.58389	1.03983	0.739079	0.00226354	0.000413872	-0.1532	1.05288	1.52129	0.757219	1.88486
AT1G33360.1	ClpX3	ClpX3	29.5.5	protein.degradation.serine protease	mitochondrion	Protein homeostasis	Nc	0.212284	0.487446	0.196356	0.230421	0.134434	0.0215029	1.79817	2.58546	0.995966	1.00152	0.0179582	0.0290687	1.58589	1.01514	2.09801	1.02769	3.64156
AT3G02090.1	MPP beta	MPP beta	29.3.2	protein.targeting.mitochondria	mitochondrion	Protein homeostasis	Nc	0.465	0.227602	0.128101	0.1067	0.00326887	0.0209334	1.16201	2.02803			0.00112443	0.00451872	0.697014		1.80043		2.55219
AT1G51980.1	Insulinase (Peptidase family M16) protein	Peptidase M16	29.3.2	protein.targeting.mitochondria	mitochondrion	Protein homeostasis	Nc	-0.169254	-0.0644434	0.0645396	0.104475	0.010479	0.345536	0.72699	1.617	1.02181	1.07033	0.00767207	0.0158824	0.896243	1.02385	1.68145	1.07541	2.53435
ATMG00290.1	mitochondrial ribosomal protein S4	RPS4	29.2.1.1.2.1.4	protein.synthesis.ribosomal protein.prokaryotic.mitochondrion.30S subunit.S4	mitochondrion	Protein homeostasis	Mito	0.813864	0.785348	0.402506	0.590672	0.0248467	0.0826744	1.45242	2.34675	1.42168	1.45124	0.00704965	0.00981528	0.638553	1.47756	1.5614	1.56684	2.25408
AT4G02930.1	GTP binding Elongation factor Tu family protein	EF-Tu	29.2.4	protein.synthesis.elongation	mitochondrion	Protein homeostasis	Nc	0.837843	0.748307	0.161205	0.168746	0.000843073	0.00154516	1.31759	2.18301	1.04202	0.391957	0.00728389	0.000506082	0.479748	1.05442	1.43471	0.426738	2.04889
AT5G23140.1	nuclear-encoded CLP protease P7	NCLPP7	29.5.5	protein.degradation.serine protease	mitochondrion	Protein homeostasis	Nc	0.488343	0.286093	0.173463	0.25631	0.00818313	0.125337	0.989	1.65511	1.04215	0.903201	0.0487349	0.0122858	0.500657	1.05649	1.36901	0.938865	1.9989
AT5G66860.1	Ribosomal protein L25/Gln-tRNA synthetase, anti-codon-binding domain	RPL25	29.2.1.1.3.2.25	protein.synthesis.ribosomal protein.prokaryotic.unknown organellar.50S subunit.L25	mitochondrion	Protein homeostasis	Nc	1.99315	2.05477	0.193704	0.180654	5.82428e-05	3.9158e-05	1.63433	3.64774	1.35203	1.42034	0.00397285	0.00199648	-0.358819	1.36584	1.59297	1.43179	1.89825
AT1G15810.1	S15/NS1, RNA-binding protein	RPS15	29.2.1.1.3.1.15	protein.synthesis.ribosomal protein.prokaryotic.unknown organellar.30S subunit.S15	mitochondrion	Protein homeostasis	Nc	1.67255	1.37036	0.216138	0.298942	0.000179213	0.00136247	1.19695	2.92822	0.786679	1.23275	0.00415592	0.0237755	-0.475603	0.81583	1.55786	1.26848	1.83166
AT4G23620.1	Ribosomal protein L25/Gln-tRNA synthetase, anti-codon-binding domain	RPL25	29.2.1.1.3.2.35	protein.synthesis.ribosomal protein.prokaryotic.unknown organellar.50S subunit.L35	mitochondrion	Protein homeostasis	Nc	1.19251	1.01355	0.381678	0.253727	0.00564845	0.00228989	1.2207	2.35616	1.09812	0.416157	0.0114642	0.000267829	0.028189	1.16256	1.34262	0.487406	1.77792
AT5G02740.1	Ribosomal protein S24e family protein	RPS24e	35.2	not assigned.unknown	mitochondrion	Protein homeostasis	Nc	1.38008	1.2	0.18153	0.195181	0.000192115	0.000440382	0.583702	2.56895	1.73665	1.32636	0.0208948	0.0055671	-0.796382	1.74611	1.36895	1.34064	1.57931
AT5G66760.1	succinate dehydrogenase 1-1	SDH1-1	8.1.7	TCA / org transformation.TCA.succinate dehydrogenase	mitochondrion	TCA	Nc	0.0573633	0.183513	0.113218	0.168653	0.42973	0.132565	0.968359	3.31716	2.16141	1.4842	0.0102892	0.00309597	0.910996	2.16437	3.13365	1.49375	5.32843
AT4G35260.1	isocitrate dehydrogenase 1	IDH1	8.1.4	TCA / org transformation.TCA.IDH	mitochondrion	TCA	Nc	-0.0828498	0.199871	0.0747288	0.0468626	0.127231	0.00179035	1.391	2.84371	1.06647	0.987477	0.00247086	0.00120676	1.47385	1.06909	2.64384	0.988588	4.51378
AT2G13560.1	NAD-dependent malic enzyme 1	NAD-ME1	8.2.10	TCA / org transformation.other organic acid transformatons.malic	mitochondrion	TCA	Nc	1.10453	0.901029	0.0994482	0.119703	4.30336e-05	0.000199768	1.96012	3.57337	1.1225	0.910101	0.0120029	0.0057106	0.855588	1.12689	2.67234	0.917939	4.09207
AT2G17130.1	isocitrate dehydrogenase subunit 2	IDH2	8.1.4	TCA / org transformation.TCA.IDH	mitochondrion	TCA	Nc	-0.635739	-0.0245268	0.199365	0.336466	0.00524776	0.905619	1.0917	1.84821	1.08788	0.911803	0.0108301	0.00476698	1.72743	1.106	1.87274	0.971902	3.48683
AT5G03290.1	isocitrate dehydrogenase V	IDH-V	8.2.4	TCA / org transformation.other organic acid transformatons.IDH	mitochondrion	TCA	Nc	0.379924	0.261514	0.137261	0.138948	0.00868538	0.0310842	1.32168	2.56472	0.845949	0.807025	0.00212273	0.00141208	0.941755	0.857013	2.3032	0.8189	3.42819
AT3G09810.1	isocitrate dehydrogenase VI	IDH-VI	8.2.4	TCA / org transformation.other organic acid transformatons.IDH	mitochondrion	TCA	Nc	0.0835745	0.168081	0.113118	0.129981	0.26984	0.0886467	1.31837	2.18337	0.721738	0.594216	0.00191994	0.00111364	1.2348	0.730549	2.01529	0.608266	3.19805
AT1G79440.1	aldehyde dehydrogenase 5F1	ALDH5F1	8.2.99	TCA / org transformation.other organic acid transformatons.misc	mitochondrion	TCA	Nc	0.250962	0.172482	0.120766	0.131025	0.0227716	0.0847792	1.07176	2.27593	1.50362	1.62789	0.00876894	0.0155022	0.820802	1.50846	2.10345	1.63316	3.03187
AT1G53240.1	Lactate/malate dehydrogenase family protein	mMDH1	8.1.9	TCA / org transformation.TCA.malate DH	mitochondrion	TCA	Nc	0.598514	0.381302	0.0281477	0.0870684	3.24527e-06	0.00162015	1.10993	2.57513	0.662329	0.699702	0.000544376	0.000501713	0.511421	0.662927	2.19383	0.705099	3.00032
AT3G06483.1	pyruvate dehydrogenase kinase	PDK	30.1.2	signalling.in sugar and nutrient physiology.pyruvate dehydrogenase kinase	mitochondrion	TCA	Nc	1.3028	1.26092	0.195659	0.235969	0.000322803	0.000757724	1.64427	3.29613	0.663871	0.46048	0.000239318	5.79684e-05	0.34147	0.692103	2.03521	0.51742	2.68294
AT1G59900.1	pyruvate dehydrogenase complex E1 alpha subunit	E1 alpha	8.1.1.1	TCA / org transformation.TCA.pyruvate DH.E1	mitochondrion	TCA	Nc	0.778755	0.494036	0.148949	0.102231	0.000824052	0.00111421	1.37195	2.22767	0.840601	0.85536	0.00191014	0.00516796	0.593193	0.853695	1.73364	0.861447	2.41712
AT2G20420.1	ATP citrate lyase (ACL) family protein	ACL	8.1.6	TCA / org transformation.TCA.succinyl-CoA ligase	mitochondrion	TCA	Nc	0.413979	0.221486	0.112274	0.164752	0.0030851	0.0803844	0.633352	1.85846	0.832119	0.530784	0.00389296	0.000465316	0.219373	0.839659	1.63698	0.555765	2.13718
AT2G47510.2	fumarase 1	FUM1	8.1.8	TCA / org transformation.TCA.fumarase	mitochondrion	TCA	Nc	0.380481	0.32357	0.0775825	0.0763831	0.00105326	0.00183683	0.902275	1.78374	0.806129	0.770084	0.00253386	0.00221342	0.521794	0.809854	1.46017	0.773863	2.09358
AT4G00570.1	NAD-dependent malic enzyme 2	NAD-ME2	8.2.10	TCA / org transformation.other organic acid transformatons.malic	mitochondrion	TCA	Nc	0.297743	0.340595	0.131579	0.156632	0.0172569	0.019667	0.713316	1.68113	0.88047	0.921825	0.00358292	0.00411557	0.415573	0.890248	1.34053	0.935038	1.93314
AT5G50850.1	Transketolase family protein	MAB1	8.1.1.1	TCA / org transformation.TCA.pyruvate DH.E1	mitochondrion	TCA	Nc	0.605879	0.249903	0.165407	0.185892	0.00316132	0.0803869	0.768185	1.48269	0.6279	0.748545	0.00346531	0.00281961	0.162306	0.649321	1.23279	0.771281	1.73464
AT2G44350.2	Citrate synthase family protein	ATCS	8.1.2	TCA / org transformation.TCA.CS	mitochondrion	TCA	Nc	0.238473	0.280248	0.140746	0.157991	0.0426133	0.0372078	0.674406	1.33788	0.505396	0.490386	0.00189815	0.00208486	0.435933	0.524628	1.05763	0.515209	1.71715
AT1G48030.2	mitochondrial lipoamide dehydrogenase 1	mtLPD1	8.1.1.3	TCA / org transformation.TCA.pyruvate DH.E3	mitochondrion	TCA	Nc	0.274554	0.407307	0.153696	0.270967	0.036431	0.059824	0.428543	1.40646	1.52265	1.54195	0.0216927	0.0338184	0.153989	1.53038	0.999152	1.56558	1.55573
