## Supplementary material for "Protein aggregation in plant mitochondria inhibits translation and induces an NAC017-dependent ethylene-associated unfolded protein response": DataS4

### Sheet: DataS4
DataS4 Editing efficiency of seventy sites in nine mitochondrial encoded genes. Editing efficiency was determined by proportion of edited sequencing chromatogrms peak areas.
AGI	Protein	Editing site	Eidting Form	Known PPR	Editing Efficiency in Col-0	Editing Efficiency in lon1-1	Editing Efficiency in lon1-2	Editing efficiency (lon1 vs Col-0)
ATMG01275	NAD1	167	C-U		1	1	1	No Change
		265	C-U	GRS1	0.978	0.934	0.918	Decrease
		307	C-U		1	1	1	No Change
		308	C-U	MEF25	0.961	1	1	Increase
ATMG00285	NAD2	59	C-U	MEF13	1	1	1	No Change
		89	C-U		1	1	1	No Change
		90	C-U		0.889	1	1	Increase
		341	C-U		1	1	1	No Change
		344	C-U		1	0.97	1	Decrease in one line
		389	C-U		1	1	1	No Change
		394	C-U		1	1	1	No Change
		400	C-U		0.968	1	1	Increase
		427	C-U		1	1	1	No Change
		461	C-U		1	1	1	No Change
		530	C-U		1	1	1	No Change
ATMG00665	NAD5	241	C-U		1	1	1	No Change
		271	C-U		1	1	1	No Change
		357	C-U		1	1	1	No Change
		373	C-U	MEF12	1	1	1	No Change
		397	C-U		1	1	1	No Change
		493	C-U		1	1	1	No Change
		547	C-U		1	1	1	No Change
		552	C-U		1	1	1	No Change
		597	C-U	CWM1	1	1	1	No Change
		607	C-U		1	1	1	No Change
		608	C-U		1	1	0.913	Decrease in one line
		628	C-U		1	1	1	No Change
		675	C-U	MEF8/MEF8S	1	1	1	No Change
		712	C-U		1	1	1	No Change
		724	C-U		1	1	0.933	Decrease in one line
		763	C-U		1	1	1	No Change
		834	C-U		1	1	1	No Change
		862	C-U		1	1	1	No Change
		874	C-U		1	1	1	No Change
ATMG00510	NAD7	136	C-U		1	1	1	No Change
		199	C-U	MEF9	1	1	1	No Change
		208	C-U		1	1	1	No Change
		212	C-U	OTP87	1	1	1	No Change
		243	C-U		1	1	1	No Change
		250	C-U		1	1	1	No Change
		315	C-U		1	1	1	No Change
		334	C-U		1	1	1	No Change
		343	C-U		1	1	1	No Change
		577	C-U		1	1	1	No Change
		678	C-U		1	1	1	No Change
		697	C-U		1	1	1	No Change
		723	C-U		1	1	1	No Change
		733	C-U		1	1	1	No Change
		738	C-U	SLO2	1	1	1	No Change
		768	C-U		1	1	1	No Change
		795	C-U		0.5	0.408	0.262	Decrease
		925	C-U		1	1	1	No Change
ATMG01190	ATP1	1178	C-U	OTP87	1	1	1	No Change
		1292	C-U		1	1	1	No Change
		1415	C-U		1	1	1	No Change
ATMG00640	ATP4	94	C-U	MEF3	0.946	0.609	0.735	Decrease
		138	C-U		0.582	0.214	0.215	Decrease
		192	C-U		1	1	1	No Change
		193	C-U		1	1	1	No Change
		215	C-U		0.955	0.663	0.732	Decrease
		247	C-U		1	0.879	0.82	Decrease
		249	C-U		0.567	0.229	0.241	Decrease
		250	C-U		1	0.916	0.868	Decrease
		395	C-U		0.904661	0.571023	0.616162	Decrease
		416	C-U		0.910337	0.649067	0.630571	Decrease
ATMG00410	ATP6-1	474	C-U		1	0.930667	0.916898	Decrease
ATMG01170	ATP6-2	366	C-U		1	0.829694	0.75	Decrease
ATMG01080	ATP9	82	C-U		1	1	1	No Change
		166	C-U		0.978	0.938	0.97	Decrease
		223	C-U		1	1	1	No Change
