## Supplementary material for "Protein aggregation in plant mitochondria inhibits translation and induces an NAC017-dependent ethylene-associated unfolded protein response": DataS6

### Sheet: Sheet2
DataS6 UPR genes in lon1and reported mitochondrial retrograde signalling associated treatments or mutant lines.UPR and autopahgy associated genes were extracted from the RNAseq data. Genes with statistical significance (Log2FC>0.59 or Log2FC<-0.59, P<0.05) for lon1-2 knockout mutant was shown and compared with doxycycline (Dox) treatment and mrpl1 mutant (Wang and Auwerx, 2017), antimycin A treat…
gene_id	BINCODE-Tair10	NAME-Tair10	DESCRIPTION-Tair10	BINCODE Araport	NAME Araport	DESCRIPTION Araport	SubaCon	pValue	lon1-2 log2FoldChange	Dox Log2FC	mrpl1 Log2FC	AA logFC_Col_270mins	logFC_ANAC017OE3	logFC_rao2.1EMS.cont	UPRmt	UPRer	UPRcp
AT2G20800	9.2.1.2	mitochondrial electron transport / ATP synthesis.NADH-DH.type II.external	Symbols: NDB4 | NDB4 (NAD(P)H dehydrogenase B4); NADH dehydrogenase | chr2:8953252-8955761 REVERSE	2.4.2.1.2	Cellular respiration.oxidative phosphorylation.alternative NAD(P)H dehydrogenase activities.type-II NAD(P)H dehydrogenase activities.NDB-type NAD(P)H dehydrogenase	Cellular respiration.oxidative phosphorylation.alternative NAD(P)H dehydrogenase activities.type-II NAD(P)H dehydrogenase activities.NDB-type NAD(P)H dehydrogenase (original description: none)	mitochondrion	4.58841e-114	7.47107	6.11426	5.42626	5.94654	11.301	-0.823191	NDB4
AT4G28140	27.3.3	RNA.regulation of transcription.AP2/EREBP, APETALA2/Ethylene-responsive element binding protein family	AP2 domain-containing transcription factor, putative | chr4:13974691-13975908 REVERSE	15.7.7.2	RNA biosynthesis.transcriptional activation.AP2/ERF superfamily.DREB-type transcription factor	RNA biosynthesis.transcriptional activation.AP2/ERF superfamily.DREB-type transcription factor (original description: none)	nucleus	0.0319431	4.19397	-0.783211	2.70044				ERF054
AT3G58150	35.2	not assigned.unknown	FUNCTIONS IN: molecular_function unknown; INVOLVED IN: biological_process unknown; LOCATED IN: cellular_component unknown; CONTAINS InterPro DOMAIN/s: Optic atrophy 3-like (InterPro:IPR010754); BEST Arabidopsis thaliana protein match is: unknown protein (TAIR:AT1G28510.1); Has 268 Blast hits to 268 proteins in 117 species: Archae - 0; Bacteria - 0; Metazoa - 110; Fungi - 74; Plants - 40; Viruses …	35.2	not assigned.not annotated	no hits & (original description: none)	mitochondrion	6.44474e-24	3.33731	1.72646	1.61891	4.76875	6.5793	0.527512	OPA3
AT2G04050	34.99	transport.misc	MATE efflux family protein | chr2:1337386-1339270 REVERSE	24.2.4.1.1	Solute transport.carrier-mediated transport.MOP superfamily.MATE family.metabolite transporter (DTX-type)	Solute transport.carrier-mediated transport.MOP superfamily.MATE family.metabolite transporter (DTX-type) (original description: none)	plasma membrane	1.10204e-37	3.11061	3.86757	1.23704	8.24586	10.0172	-2.24794	DTX3
AT2G44840	17.5.2	hormone metabolism.ethylene.signal transduction	Symbols: ATERF13, EREBP, ERF13 | ERF13 (ETHYLENE-RESPONSIVE ELEMENT BINDING FACTOR 13); DNA binding / transcription factor | chr2:18495341-18496272 FORWARD	15.7.7.1	RNA biosynthesis.transcriptional activation.AP2/ERF superfamily.ERF-type transcription factor	RNA biosynthesis.transcriptional activation.AP2/ERF superfamily.ERF-type transcription factor (original description: none)	nucleus	0.000221964	2.95173	0.128144	2.66742	1.30913	1.10724	-1.00066	ERF13
AT5G64060	33.99	development.unspecified	Symbols: anac103 | anac103 (Arabidopsis NAC domain containing protein 103); transcription factor | chr5:25633536-25635781 REVERSE	15.7.17	RNA biosynthesis.transcriptional activation.NAC transcription factor	RNA biosynthesis.transcriptional activation.NAC transcription factor (original description: none)	nucleus	1.9646e-18	2.53272	1.25254	1					NAC103
AT5G51440	20.2.1	stress.abiotic.heat	23.5 kDa mitochondrial small heat shock protein (HSP23.5-M) | chr5:20891163-20892211 FORWARD	26.3.2.5.8	External stimuli response.temperature.Hsp (heat-shock-responsive protein) families.sHsp (small heat-shock-responsive protein) families.class-M-I protein	External stimuli response.temperature.Hsp (heat-shock-responsive protein) families.sHsp (small heat-shock-responsive protein) families.class-M-I protein (original description: none)	mitochondrion	1.28475e-17	2.48259	1.46325	0.540849	3.47198	9.63439	-0.758699	HSP23.5(Mitochondrial heat shock protein)
AT4G26200	17.5.1.1	hormone metabolism.ethylene.synthesis-degradation.1-aminocyclopropane-1-carboxylate synthase	Symbols: ACS7, ATACS7 | ACS7; 1-aminocyclopropane-1-carboxylate synthase | chr4:13275307-13277188 FORWARD	11.5.1.1	Phytohormones.ethylene.synthesis.1-aminocyclopropane-1-carboxylate (ACC) synthase	Phytohormones.ethylene.synthesis.1-aminocyclopropane-1-carboxylate (ACC) synthase (original description: none)	cytosol	2.27763e-46	2.38632	0.193677	-0.357552	2.58668	3.514	NA	ACS7
AT1G18830	35.1	not assigned.no ontology	transducin family protein / WD-40 repeat family protein | chr1:6489309-6494218 FORWARD	22.4.1.2	Vesicle trafficking.Coat protein II (COPII) coatomer machinery.coat protein complex.Sec31 scaffolding component	Vesicle trafficking.Coat protein II (COPII) coatomer machinery.coat protein complex.Sec31 scaffolding component (original description: none)	nucleus	0.000187948	2.14178	0.106802						F6A14.8
AT2G22810	17.5.1.1	hormone metabolism.ethylene.synthesis-degradation.1-aminocyclopropane-1-carboxylate synthase	Symbols: ACS4, ACC4, ATACS4 | ACS4 (1-AMINOCYCLOPROPANE-1-CARBOXYLATE SYNTHASE 4); 1-aminocyclopropane-1-carboxylate synthase | chr2:9717791-9719472 REVERSE	11.5.1.1	Phytohormones.ethylene.synthesis.1-aminocyclopropane-1-carboxylate (ACC) synthase	Phytohormones.ethylene.synthesis.1-aminocyclopropane-1-carboxylate (ACC) synthase (original description: none)	vacuole	9.83642e-05	2.11612	-0.389368	1.1375				ACS4
AT5G45630	35.2	not assigned.unknown	unknown protein | chr5:18505809-18506323 REVERSE	35.2	not assigned.not annotated	no hits & (original description: none)	nucleus	1.40604e-05	1.7986	-1.13529	-0.415037					MRA19.3
AT4G11280	17.5.1.1	hormone metabolism.ethylene.synthesis-degradation.1-aminocyclopropane-1-carboxylate synthase	Symbols: ACS6 | ACS6 (1-AMINOCYCLOPROPANE-1-CARBOXYLIC ACID (ACC) SYNTHASE 6); 1-aminocyclopropane-1-carboxylate synthase | chr4:6864097-6866116 FORWARD	11.5.1.1	Phytohormones.ethylene.synthesis.1-aminocyclopropane-1-carboxylate (ACC) synthase	Phytohormones.ethylene.synthesis.1-aminocyclopropane-1-carboxylate (ACC) synthase (original description: none)	nucleus	2.64192e-08	1.76285	0.112499	1.3396	2.54919	-0.0664111	-0.699879	ACS6
AT5G47230	17.5.2	hormone metabolism.ethylene.signal transduction	Symbols: ERF5, ATERF-5, ATERF5 | ERF5 (ETHYLENE RESPONSIVE ELEMENT BINDING FACTOR 5); DNA binding / transcription activator/ transcription factor | chr5:19179939-19181129 FORWARD	15.7.7.1	RNA biosynthesis.transcriptional activation.AP2/ERF superfamily.ERF-type transcription factor	RNA biosynthesis.transcriptional activation.AP2/ERF superfamily.ERF-type transcription factor (original description: none)	nucleus	0.0144364	1.75228	0.326491	1.152	1.96973	-0.732909	0.152422	ERF5
AT5G47220	17.5.2	hormone metabolism.ethylene.signal transduction	Symbols: ATERF2, ATERF-2, ERF2 | ERF2 (ETHYLENE RESPONSIVE ELEMENT BINDING FACTOR 2); DNA binding / transcription activator/ transcription factor | chr5:19171862-19172823 REVERSE	15.7.7.1	RNA biosynthesis.transcriptional activation.AP2/ERF superfamily.ERF-type transcription factor	RNA biosynthesis.transcriptional activation.AP2/ERF superfamily.ERF-type transcription factor (original description: none)	nucleus	1.54502e-08	1.52124	0.31184	0.786102	1.48447	2.4608	-0.586981	ERF2
AT3G13470	29.6	protein.folding	chaperonin, putative | chr3:4389685-4392851 FORWARD	1.1.8.1.6.2.2	Photosynthesis.photophosphorylation.chlororespiration.NADH dehydrogenase-like (NDH) complex.assembly and stabilization.Cpn60 chaperonin complex.beta subunit	Photosynthesis.photophosphorylation.chlororespiration.NADH dehydrogenase-like (NDH) complex.assembly and stabilization.Cpn60 chaperonin complex.beta subunit (original description: none)	plastid	1.3482e-06	1.45482	0.0264864	-0.249217	-1.30002	1.4802	0.592538			Cpn60beta2
AT5G51190	17.5.2	hormone metabolism.ethylene.signal transduction	AP2 domain-containing transcription factor, putative | chr5:20800584-20801416 REVERSE	15.7.7.1	RNA biosynthesis.transcriptional activation.AP2/ERF superfamily.ERF-type transcription factor	RNA biosynthesis.transcriptional activation.AP2/ERF superfamily.ERF-type transcription factor (original description: none)	nucleus	5.73914e-08	1.44827	-0.61546	1.32971	3.5141	-0.206613	0.0875345		ERF105
AT1G27730	27.3.11	RNA.regulation of transcription.C2H2 zinc finger family	Symbols: STZ, ZAT10 | STZ (salt tolerance zinc finger); nucleic acid binding / transcription factor/ transcription repressor/ zinc ion binding | chr1:9648141-9649073 REVERSE	15.7.15	RNA biosynthesis.transcriptional activation.C2H2 zinc finger transcription factor	RNA biosynthesis.transcriptional activation.C2H2 zinc finger transcription factor (original description: none)	nucleus	4.84398e-09	1.44254	-0.472989	1.38189	3.34767	0.937924	0.159855		STZ
AT1G32870	27.3.27	RNA.regulation of transcription.NAC domain transcription factor family	Symbols: ANAC13, ANAC013 | ANAC13 (Arabidopsis thaliana NAC domain protein 13); transcription factor | chr1:11911679-11913947 FORWARD	15.7.17	RNA biosynthesis.transcriptional activation.NAC transcription factor	RNA biosynthesis.transcriptional activation.NAC transcription factor (original description: none)	nucleus	1.72408e-21	1.43191	0.949097	0.661198	3.86387	4.03091	-0.692363	ANAC013(NAC transcription factor)
AT2G33210	29.6	protein.folding	Symbols: HSP60-2 | HSP60-2 (HEAT SHOCK PROTEIN 60-2); ATP binding | chr2:14074907-14078731 REVERSE	26.3.2.4.1	External stimuli response.temperature.Hsp (heat-shock-responsive protein) families.Hsp60 family.Hsp60 protein	External stimuli response.temperature.Hsp (heat-shock-responsive protein) families.Hsp60 family.Hsp60 protein (original description: none)	mitochondrion	2.1109e-28	1.39203	0.377035	0.128437	0.163352	1.84099	-0.178222	HSP60-2
AT5G54100	35.1	not assigned.no ontology	band 7 family protein | chr5:21953787-21956564 REVERSE	35.2	not assigned.not annotated	no hits & (original description: none)	mitochondrion	4.16383e-25	1.39065	1.36016	0.959358	3.28339	5.28181	-0.145331	Stomatin like 2
AT2G28000	1.3.13	PS.calvin cycle.rubisco interacting	Symbols: CPN60A, CH-CPN60A, SLP | CPN60A (CHAPERONIN-60ALPHA); ATP binding / protein binding | chr2:11926449-11929389 FORWARD	1.1.8.1.6.2.1	Photosynthesis.photophosphorylation.chlororespiration.NADH dehydrogenase-like (NDH) complex.assembly and stabilization.Cpn60 chaperonin complex.alpha subunit	Photosynthesis.photophosphorylation.chlororespiration.NADH dehydrogenase-like (NDH) complex.assembly and stabilization.Cpn60 chaperonin complex.alpha subunit (original description: none)	plastid	5.83843e-08	1.37147	0.201564	0.0251385	-1.17592	0.831772	0.597577			CPN60A
AT2G04030	20.2.1	stress.abiotic.heat	Symbols: CR88, EMB1956, HSP90.5 | CR88; ATP binding | chr2:1281841-1286104 FORWARD	26.3.2.2.1	External stimuli response.temperature.Hsp (heat-shock-responsive protein) families.Hsp90 family.Hsp90 protein	External stimuli response.temperature.Hsp (heat-shock-responsive protein) families.Hsp90 family.Hsp90 protein (original description: none)	plastid	6.94794e-11	1.34777	0.227289	-0.181053	-0.93191	1.59023	0.163549			CR88
AT3G55700	26.2	misc.UDP glucosyl and glucoronyl transferases	UDP-glucoronosyl/UDP-glucosyl transferase family protein | chr3:20671115-20673372 FORWARD	50.2.4	Enzyme classification.EC_2 transferases.EC_2.4 glycosyltransferase	UDP-glycosyltransferase 76F1 OS=Arabidopsis thaliana (sp|q9m052|u76f1_arath : 931.0) & Enzyme classification.EC_2 transferases.EC_2.4 glycosyltransferase(50.2.4 : 208.0) (original description: none)	cytosol	0.0428754	1.34439	-0.952425	0.263034					AT3G55700
AT4G37910	20.2.1	stress.abiotic.heat	Symbols: mtHsc70-1 | mtHsc70-1 (mitochondrial heat shock protein 70-1); ATP binding | chr4:17825080-17828180 REVERSE	7.11.2.2.5	Coenzyme metabolism.iron-sulfur cluster assembly machineries.mitochondrial ISC system.transfer phase.HSCA chaperone component	Coenzyme metabolism.iron-sulfur cluster assembly machineries.mitochondrial ISC system.transfer phase.HSCA chaperone component (original description: none)	mitochondrion	1.0967e-27	1.3021	0.535207	0.47388	2.21257	3.72237	0.00218051	mtHSC70-1
AT5G61600	17.5.2	hormone metabolism.ethylene.signal transduction	Symbols: ERF104 | ethylene-responsive element-binding family protein | chr5:24766386-24767430 REVERSE	15.7.7.1	RNA biosynthesis.transcriptional activation.AP2/ERF superfamily.ERF-type transcription factor	RNA biosynthesis.transcriptional activation.AP2/ERF superfamily.ERF-type transcription factor (original description: none)	nucleus	3.05241e-05	1.29914	-0.0168997	1.36719	1.19822	0.649675	0.0746682	ERF104
AT1G13480	35.2	not assigned.unknown	unknown protein | chr1:4622634-4624070 REVERSE	35.2	not assigned.not annotated	no hits & (original description: none)	cytosol	0.000289648	1.24831	0.820733	0.600393	3.40942	3.88894	NA		T6J4.21
AT2G03760	17.3.1.1.5	hormone metabolism.brassinosteroid.synthesis-degradation.BRs.metabolic regulation	Symbols: ST, ATST1, RAR047, ST1 | ST; brassinosteroid sulfotransferase/ sulfotransferase | chr2:1149337-1150663 REVERSE	11.3.3.1	Phytohormones.brassinosteroid.conjugation and degradation.steroid sulphotransferase	Phytohormones.brassinosteroid.conjugation and degradation.steroid sulphotransferase (original description: none)	cytosol	3.52625e-22	1.24116	1.52363	0.429074	5.7592	5.42196	-0.552177	SOT12( Sulphotransferase 12, ROS reduction and detoxification),ROS reduction and detoxification
AT2G22500	34.9	transport.metabolite transporters at the mitochondrial membrane	Symbols: UCP5, ATPUMP5, DIC1 | UCP5 (UNCOUPLING PROTEIN 5); binding | chr2:9563224-9564751 REVERSE	24.2.13	Solute transport.carrier-mediated transport.MC-type solute transporter	Solute transport.carrier-mediated transport.MC-type solute transporter (original description: none)	mitochondrion	5.25616e-21	1.21012	-0.0629288	0.84178	0.42869	0.208757	-0.338429	DIC1
AT3G50930	29.5.9	protein.degradation.AAA type	Symbols: BCS1 | BCS1 (CYTOCHROME BC1 SYNTHESIS); ATP binding / ATPase/ nucleoside-triphosphatase/ nucleotide binding | chr3:18929526-18931839 FORWARD	35.1	not assigned.annotated	Protein HYPER-SENSITIVITY-RELATED 4 OS=Arabidopsis thaliana (sp|q8vzg2|hsr4_arath : 983.0)	mitochondrion	0.000107877	1.2098	1.35103	0.640458	5.0606	5.47365	0.832176	BCS1/OM66
AT5G55200	29.6	protein.folding	co-chaperone grpE protein, putative | chr5:22394607-22396572 FORWARD	35.1	not assigned.annotated	GrpE protein homolog 1, mitochondrial OS=Arabidopsis thaliana (sp|q9flp3|mge1_arath : 508.0)	mitochondrion	7.81885e-16	1.19703	0.496011	0.295949	1.49409	2.46644	-0.260675	MGE1
AT5G20720	29.6	protein.folding	Symbols: CPN20, CPN10, CHCPN10, ATCPN21, CPN21 | CPN20 (CHAPERONIN 20); calmodulin binding | chr5:7014674-7016481 FORWARD	1.2.1.2.2	Photosynthesis.calvin cycle.ribulose-1,5-bisphosphat carboxylase/oxygenase (RuBisCo) activity.RuBisCo assembly.CPN20 auxiliary co-chaperone	Photosynthesis.calvin cycle.ribulose-1,5-bisphosphat carboxylase/oxygenase (RuBisCo) activity.RuBisCo assembly.CPN20 auxiliary co-chaperone (original description: none)	plastid	5.03246e-09	1.16633	-0.120897	-0.234024	-1.03998	0.575947	-0.0961504			CPN20
AT1G72330	13.1.1.3.1	amino acid metabolism.synthesis.central amino acid metabolism.alanine.alanine aminotransferase	Symbols: ALAAT2 | ALAAT2 (ALANINE AMINOTRANSFERASE 2); ATP binding / L-alanine:2-oxoglutarate aminotransferase | chr1:27233485-27236788 FORWARD	4.1.3.1.1	Amino acid metabolism.biosynthesis.pyruvate family.alanine.alanine aminotransferase	Amino acid metabolism.biosynthesis.pyruvate family.alanine.alanine aminotransferase (original description: none)	mitochondrion	2.31516e-15	1.14231	0.881602	0.606273	3.71783	5.00885	0.283055	ALAAT2
AT4G24570	9.8	mitochondrial electron transport / ATP synthesis.uncoupling protein	Symbols: DIC2 | mitochondrial substrate carrier family protein | chr4:12686459-12687650 FORWARD	24.2.13	Solute transport.carrier-mediated transport.MC-type solute transporter	Solute transport.carrier-mediated transport.MC-type solute transporter (original description: none)	mitochondrion	2.33965e-07	1.12634	0.163387	2.84609	2.09741	0.0124458	0.263185	DIC2
AT4G26780	29.6	protein.folding	Symbols: AR192 | AR192; adenyl-nucleotide exchange factor/ chaperone binding / protein binding / protein homodimerization | chr4:13484839-13486771 REVERSE	35.1	not assigned.annotated	GrpE protein homolog 2, mitochondrial OS=Arabidopsis thaliana (sp|q8lb47|mge2_arath : 454.0)	mitochondrion	6.03814e-05	1.12138	0.516304	0.343191	-0.0810088	1.60979	-0.580397	GrpeE like
AT3G23990	29.6	protein.folding	Symbols: HSP60, HSP60-3B | HSP60 (HEAT SHOCK PROTEIN 60); ATP binding | chr3:8668918-8672578 FORWARD	26.3.2.4.1	External stimuli response.temperature.Hsp (heat-shock-responsive protein) families.Hsp60 family.Hsp60 protein	External stimuli response.temperature.Hsp (heat-shock-responsive protein) families.Hsp60 family.Hsp60 protein (original description: none)	mitochondrion	4.74623e-20	1.11668	0.0544494	0.207057	-0.423887	1.96317	0.0523217	HSP60
AT5G09590	20.2.1	stress.abiotic.heat	Symbols: MTHSC70-2, HSC70-5 | MTHSC70-2 (MITOCHONDRIAL HSP70 2); ATP binding | chr5:2975548-2978750 FORWARD	7.11.2.2.5	Coenzyme metabolism.iron-sulfur cluster assembly machineries.mitochondrial ISC system.transfer phase.HSCA chaperone component	Coenzyme metabolism.iron-sulfur cluster assembly machineries.mitochondrial ISC system.transfer phase.HSCA chaperone component (original description: none)	mitochondrion	1.2315e-17	1.09033	0.352054	0.331206	-0.119554	0.936122	0.243031	MTHSC70-2
AT5G19550	13.1.1.2.1	amino acid metabolism.synthesis.central amino acid metabolism.aspartate.aspartate aminotransferase	Symbols: ASP2, AAT2 | ASP2 (ASPARTATE AMINOTRANSFERASE 2); L-aspartate:2-oxoglutarate aminotransferase | chr5:6598017-6601819 FORWARD	25.1.7	Nutrient uptake.nitrogen assimilation.aspartate aminotransferase	Nutrient uptake.nitrogen assimilation.aspartate aminotransferase (original description: none)	cytosol	2.11884e-19	1.08966	0.478822	0.23457	0.693471	1.57959	0.316524	ASP2
AT3G15210	17.5.2	hormone metabolism.ethylene.signal transduction	Symbols: ATERF-4, ERF4, RAP2.5, ATERF4 | ERF4 (ETHYLENE RESPONSIVE ELEMENT BINDING FACTOR 4); DNA binding / protein binding / transcription factor/ transcription repressor | chr3:5121422-5122562 FORWARD	15.7.7.1	RNA biosynthesis.transcriptional activation.AP2/ERF superfamily.ERF-type transcription factor	RNA biosynthesis.transcriptional activation.AP2/ERF superfamily.ERF-type transcription factor (original description: none)	nucleus	5.41675e-07	1.03276	-0.159052	0.99471	1.47512	-0.831722	-0.329006	ERF4
AT1G55490	1.3.13	PS.calvin cycle.rubisco interacting	Symbols: CPN60B, LEN1 | CPN60B (CHAPERONIN 60 BETA); ATP binding / protein binding | chr1:20715563-20719165 REVERSE	1.1.8.1.6.2.2	Photosynthesis.photophosphorylation.chlororespiration.NADH dehydrogenase-like (NDH) complex.assembly and stabilization.Cpn60 chaperonin complex.beta subunit	Photosynthesis.photophosphorylation.chlororespiration.NADH dehydrogenase-like (NDH) complex.assembly and stabilization.Cpn60 chaperonin complex.beta subunit (original description: none)	plastid	9.13627e-06	0.991759	0.0789289	-0.270268	-1.06071	0.579887	0.0294808			CPN60B
AT1G35210	35.2	not assigned.unknown	unknown protein | chr1:12896652-12897402 REVERSE	35.2	not assigned.not annotated	no hits & (original description: none)	nucleus	0.0162974	0.98338	-0.476042	2.11548	3.30455	-0.583281	0.291478		T32G9.25
AT3G08590	4.1.12	glycolysis.cytosolic branch.phosphoglycerate mutase	2,3-biphosphoglycerate-independent phosphoglycerate mutase, putative / phosphoglyceromutase, putative | chr3:2608471-2611418 REVERSE	50.5.4	Enzyme classification.EC_5 isomerases.EC_5.4 intramolecular transferase	Probable 2,3-bisphosphoglycerate-independent phosphoglycerate mutase 2 OS=Arabidopsis thaliana (sp|q9m9k1|pmg2_arath : 1122.0) & Enzyme classification.EC_5 isomerases.EC_5.4 intramolecular transferase(50.5.4 : 636.9) (original description: none)	cytosol	1.4046e-16	0.982654	0.565969	0.247725	1.26003	2.13752	0.365779	IPGAM2
AT4G27585	35.1	not assigned.no ontology	band 7 family protein | chr4:13766763-13769961 REVERSE	35.2	not assigned.not annotated	no hits & (original description: none)	mitochondrion	9.98709e-14	0.982497	0.631696	0.238623	2.12842	3.58513	-0.0275042	Stomatin like 1
AT2G32230	35.1.5	not assigned.no ontology.pentatricopeptide (PPR) repeat-containing protein	pentatricopeptide (PPR) repeat-containing protein | chr2:13679529-13682236 REVERSE	16.5.1.1	RNA processing.ribonuclease activities.RNase P ribonuclease activities.protein-only RNase P	RNA processing.ribonuclease activities.RNase P ribonuclease activities.protein-only RNase P (original description: none)	mitochondrion,plastid	2.28178e-05	0.976616	0.360944	-0.196321	-1.18077	0.611243	-0.526987	PRORP2
AT3G62030	31.3.1	cell.cycle.peptidylprolyl isomerase	Symbols: ROC4 | peptidyl-prolyl cis-trans isomerase, chloroplast / cyclophilin / rotamase / cyclosporin A-binding protein (ROC4) | chr3:22973004-22975378 FORWARD	18.13.5.1	Protein modification.protein folding and quality control.protein folding catalyst activities.Cyclophilin protein folding catalyst	Protein modification.protein folding and quality control.protein folding catalyst activities.Cyclophilin protein folding catalyst (original description: none)	plastid	9.99765e-16	0.918043	-0.129888	0.055312	-1.35064	-0.371191	-0.212117			ROC4
AT1G28210	20.2.1	stress.abiotic.heat	Symbols: ATJ1 | ATJ1; heat shock protein binding / nucleic acid binding / unfolded protein binding / zinc ion binding | chr1:9854546-9860158 FORWARD	35.1	not assigned.annotated	Chaperone protein dnaJ 1, mitochondrial OS=Arabidopsis thaliana (sp|q38813|dnaj1_arath : 818.0)	mitochondrion	0.000131739	0.83435	0.533576	0.749192	0.549499	1.30002	-0.517671	DANJ Protein
AT1G36390	29.6	protein.folding	co-chaperone grpE family protein | chr1:13701668-13703572 REVERSE	35.2	not assigned.not annotated	no hits & (original description: none)	plastid	1.14097e-06	0.829388	-0.0136439	-0.235458	-0.984338	-0.0304266	-0.182413			F7F23.11
AT1G14980	29.6	protein.folding	Symbols: CPN10 | CPN10 (CHAPERONIN 10); chaperone binding | chr1:5165628-5166745 REVERSE	26.3.2.4.2	External stimuli response.temperature.Hsp (heat-shock-responsive protein) families.Hsp60 family.Hsp10 Hsp60-co-chaperone	External stimuli response.temperature.Hsp (heat-shock-responsive protein) families.Hsp60 family.Hsp10 Hsp60-co-chaperone (original description: none)	mitochondrion	1.13666e-10	0.794682	-0.29212	0.415006	-0.689551	1.70212	0.0425578	CPN10
AT5G49910	20.2.1	stress.abiotic.heat	Symbols: CPHSC70-2EAT SHOCK PROTEIN 70-2, HSC70-7 | CPHSC70-2EAT SHOCK PROTEIN 70-2 (CHLOROPLAST HEAT SHOCK PROTEIN 70-2); ATP binding / unfolded protein binding | chr5:20303414-20306469 FORWARD	26.3.2.3.1	External stimuli response.temperature.Hsp (heat-shock-responsive protein) families.Hsp70 family.DnaK protein	External stimuli response.temperature.Hsp (heat-shock-responsive protein) families.Hsp70 family.DnaK protein (original description: none)	plastid	1.46851e-06	0.780657	0.214524	-0.117338	-1.01358	0.504592	0.563624			cpHsc70-2
AT4G25100	21.6	redox.dismutases and catalases	Symbols: FSD1 | FSD1 (FE SUPEROXIDE DISMUTASE 1); copper ion binding / superoxide dismutase | chr4:12884300-12886695 REVERSE	10.2.2.1	Redox homeostasis.enzymatic reactive oxygen species scavengers.superoxide dismutase activities.iron superoxide dismutase	Redox homeostasis.enzymatic reactive oxygen species scavengers.superoxide dismutase activities.iron superoxide dismutase (original description: none)	plastid	0.00106584	0.706879	0.391178	0.597029	-0.0760288	-0.249132	4.86318			FSD1
AT3G08970	20.2.1	stress.abiotic.heat	Symbols: ATERDJ3A, TMS1 | ATERDJ3A; oxidoreductase | chr3:2737537-2740530 FORWARD	26.3.2.3.3	External stimuli response.temperature.Hsp (heat-shock-responsive protein) families.Hsp70 family.Hsp40 Hsp70-co-chaperone	External stimuli response.temperature.Hsp (heat-shock-responsive protein) families.Hsp70 family.Hsp40 Hsp70-co-chaperone (original description: none)	endoplasmic reticulum	0.0026817	0.700845	-0.189053	-0.530515					ATERDJ3A, TMS1
AT2G47940	29.5.5	protein.degradation.serine protease	Symbols: DEGP2 | DEGP2; serine-type endopeptidase/ serine-type peptidase | chr2:19617986-19622232 REVERSE	19.5.2.3	Protein degradation.peptidase families.serine-type peptidase activities.Deg protease	Protein degradation.peptidase families.serine-type peptidase activities.Deg protease (original description: none)	plastid	2.52564e-09	0.700552	-0.0184225	-0.223569	-0.80394	-0.130741	0.245476			DEG2
AT4G24280	20.2.1	stress.abiotic.heat	Symbols: cpHsc70-1 | cpHsc70-1 (chloroplast heat shock protein 70-1); ATP binding | chr4:12589988-12593630 FORWARD	26.3.2.3.1	External stimuli response.temperature.Hsp (heat-shock-responsive protein) families.Hsp70 family.DnaK protein	External stimuli response.temperature.Hsp (heat-shock-responsive protein) families.Hsp70 family.DnaK protein (original description: none)	plastid	1.19357e-08	0.656025	0.100354	-0.106367	-0.303209	0.107679	0.631265			cpHsc70-1
AT5G17710	29.6	protein.folding	Symbols: EMB1241 | EMB1241 (embryo defective 1241); adenyl-nucleotide exchange factor/ chaperone binding / protein binding / protein homodimerization | chr5:5839343-5841728 REVERSE	35.2	not assigned.not annotated	no hits & (original description: none)	plastid	5.77007e-07	0.640056	-0.032014	-0.104739	-0.223674	0.109985	-0.404679			EMB1241
AT1G26230	29.6	protein.folding	chaperonin, putative | chr1:9072388-9075279 REVERSE	1.1.8.1.6.2.2	Photosynthesis.photophosphorylation.chlororespiration.NADH dehydrogenase-like (NDH) complex.assembly and stabilization.Cpn60 chaperonin complex.beta subunit	Photosynthesis.photophosphorylation.chlororespiration.NADH dehydrogenase-like (NDH) complex.assembly and stabilization.Cpn60 chaperonin complex.beta subunit (original description: none)	plastid	0.00172633	0.608643	0.0535291	-0.324727	-0.59373	-0.104703	-0.0631674			Cpn60beta4
AT2G44650	29.6	protein.folding	Symbols: CHL-CPN10, CPN10 | CHL-CPN10 (CHLOROPLAST CHAPERONIN 10); chaperone binding | chr2:18419370-18421110 REVERSE	1.2.1.2.3	Photosynthesis.calvin cycle.ribulose-1,5-bisphosphat carboxylase/oxygenase (RuBisCo) activity.RuBisCo assembly.CPN10 auxiliary co-chaperone	Photosynthesis.calvin cycle.ribulose-1,5-bisphosphat carboxylase/oxygenase (RuBisCo) activity.RuBisCo assembly.CPN10 auxiliary co-chaperone (original description: none)	plastid	0.000264064	0.604388	-0.143815	0.174125	-0.84386	0.206539	-0.141718			CHL-CPN10
AT3G13860	29.6	protein.folding	Symbols: HSP60-3A | HSP60-3A (HEAT SHOCK PROTEIN 60-3A); ATP binding / protein binding | chr3:4561517-4565279 REVERSE	26.3.2.4.1	External stimuli response.temperature.Hsp (heat-shock-responsive protein) families.Hsp60 family.Hsp60 protein	External stimuli response.temperature.Hsp (heat-shock-responsive protein) families.Hsp60 family.Hsp60 protein (original description: none)	mitochondrion	1.59307e-05	0.596991	0.0543436	-0.0517946	-0.198031	1.25365	0.0956737	HSP60-3A
AT4G12060	29.3.99	protein.targeting.unknown	Clp amino terminal domain-containing protein | chr4:7228007-7229941 REVERSE	19.5.2.5.3	Protein degradation.peptidase families.serine-type peptidase activities.chloroplast Clp-type protease complex.ClpT plant-specific stabilizing component	Protein degradation.peptidase families.serine-type peptidase activities.chloroplast Clp-type protease complex.ClpT plant-specific stabilizing component (original description: none)	plastid	1.15809e-06	0.586568	0.113496	0.0567731	-0.8229	0.0392994	0.188051			F16J13.130
AT2G38790	35.2	not assigned.unknown	unknown protein | chr2:16214189-16215264 REVERSE	35.2	not assigned.not annotated	no hits & (original description: none)	nucleus	0.0105682	-0.588115	0.109935	0.716207	2.29425	0.820711	-0.0787809		F13I13.2
AT4G21810	9.1.2	mitochondrial electron transport / ATP synthesis.NADH-DH.localisation not clear	Symbols: DER2.1 | DER2.1 (DERLIN-2.1) | chr4:11575096-11577195 REVERSE	19.1.8	Protein degradation.ER-associated protein degradation (ERAD) machinery.DFM1 component	Protein degradation.ER-associated protein degradation (ERAD) machinery.DFM1 component (original description: none)	endoplasmic reticulum	6.02558e-06	-0.592835	0.018042	0.195425	-0.0331591	-0.506166	0.405906		DER2.1
AT3G43230	27.3.99	RNA.regulation of transcription.unclassified	zinc finger (FYVE type) family protein | chr3:15207367-15209825 FORWARD	35.2	not assigned.not annotated	no hits & (original description: none)	cytosol	1.76193e-06	-0.619519	0.0684347	0.0725385	0.362761	-0.0736505	0.0215865
AT3G60640	29.5.2	protein.degradation.autophagy	Symbols: ATG8G | ATG8G (AUTOPHAGY 8G); microtubule binding | chr3:22415835-22417158 FORWARD	22.5.3.1	Vesicle trafficking.autophagosome formation.ATG8/ATG12 conjugation system.ATG8 ubiquitin-fold protein	Vesicle trafficking.autophagosome formation.ATG8/ATG12 conjugation system.ATG8 ubiquitin-fold protein (original description: none)	vacuole	0.00200337	-0.628401	-0.300303	-0.527411
AT1G26670	31.4	cell.vesicle transport	Symbols: VTI12, ATVTI12, VTI1B | VTI1B; SNARE binding / receptor/ soluble NSF attachment protein | chr1:9215901-9218010 FORWARD	22.8.2.1	Vesicle trafficking.SNARE target membrane recognition and fusion complexes.Qb-type SNARE components.VTI group protein	Vesicle trafficking.SNARE target membrane recognition and fusion complexes.Qb-type SNARE components.VTI group protein (original description: none)	golgi	2.36484e-07	-0.641362	-0.269678	0.228148	0.529128	-0.658168	-0.104731
AT2G45170	29.5.2	protein.degradation.autophagy	Symbols: ATATG8E, ATG8E | AtATG8e; microtubule binding | chr2:18624264-18625717 FORWARD	22.5.3.1	Vesicle trafficking.autophagosome formation.ATG8/ATG12 conjugation system.ATG8 ubiquitin-fold protein	Vesicle trafficking.autophagosome formation.ATG8/ATG12 conjugation system.ATG8 ubiquitin-fold protein (original description: none)	vacuole	0.00270382	-0.644247	-0.158394	0.0728888	1.40122	0.740068	0.760666
AT4G16520	29.5.2	protein.degradation.autophagy	Symbols: ATG8F | ATG8F (autophagy 8f); microtubule binding | chr4:9306663-9308462 REVERSE	22.5.3.1	Vesicle trafficking.autophagosome formation.ATG8/ATG12 conjugation system.ATG8 ubiquitin-fold protein	Vesicle trafficking.autophagosome formation.ATG8/ATG12 conjugation system.ATG8 ubiquitin-fold protein (original description: none)	vacuole	3.28488e-05	-0.669483	0.0490011	0.0370749	-0.110214	-0.642384	0.617349
AT3G19190	35.2	not assigned.unknown	Symbols: ATATG2, ATG2 | FUNCTIONS IN: molecular_function unknown; INVOLVED IN: biological_process unknown; LOCATED IN: cellular_component unknown; EXPRESSED IN: 22 plant structures; EXPRESSED DURING: 13 growth stages; CONTAINS InterPro DOMAIN/s: ATG2, C-terminal (InterPro:IPR015412); Has 603 Blast hits to 514 proteins in 156 species: Archae - 0; Bacteria - 19; Metazoa - 326; Fungi - 168; Plants -…	22.5.2.2	Vesicle trafficking.autophagosome formation.ATG9-2-18 membrane shuttling complex.ATG2 component	Vesicle trafficking.autophagosome formation.ATG9-2-18 membrane shuttling complex.ATG2 component (original description: none)	golgi	2.20425e-08	-0.695216	0.190842	-0.0691244	0.39384	-0.183557	0.712683
AT5G65210	20.1	stress.biotic	Symbols: TGA1 | TGA1; DNA binding / calmodulin binding / transcription factor | chr5:26058545-26061052 FORWARD	15.7.4.1	RNA biosynthesis.transcriptional activation.bZIP superfamily.bZIP transcription factor	RNA biosynthesis.transcriptional activation.bZIP superfamily.bZIP transcription factor (original description: none)	nucleus	1.89382e-08	-0.699732	-0.231862	0.0850604	-0.222038	-0.616467	0.240402
AT2G17520	29.4	protein.postranslational modification	Symbols: IRE1A, ATIRE1-2, IRE1-2 | IRE1A; endoribonuclease/ kinase | chr2:7617210-7621109 FORWARD	18.8.13	Protein modification.phosphorylation.IRE bifunctional protein kinase and mRNA endoribonuclease	Protein modification.phosphorylation.IRE bifunctional protein kinase and mRNA endoribonuclease (original description: none)	endoplasmic reticulum	3.28116e-06	-0.755326	0.451614	0.26402	0.860363	-0.0591576	0.0944217		IRE1A
AT1G30700	26.8	misc.nitrilases, *nitrile lyases, berberine bridge enzymes, reticuline oxidases, troponine reductases	FAD-binding domain-containing protein | chr1:10892570-10894572 FORWARD	50.1.1	Enzyme classification.EC_1 oxidoreductases.EC_1.1 oxidoreductase acting on CH-OH group of donor	Berberine bridge enzyme-like 8 OS=Arabidopsis thaliana (sp|q9sa85|bbe8_arath : 1026.0) & Enzyme classification.EC_1 oxidoreductases.EC_1.1 oxidoreductase acting on CH-OH group of donor(50.1.1 : 477.1) (original description: none)	extracellular	6.36588e-09	-0.776931	0.183034	0.0796433	2.08378	4.94944	NA		T5I8.15
AT3G06420	29.5.2	protein.degradation.autophagy	Symbols: ATG8H | ATG8H (autophagy 8h); microtubule binding | chr3:1954990-1956397 REVERSE	22.5.3.1	Vesicle trafficking.autophagosome formation.ATG8/ATG12 conjugation system.ATG8 ubiquitin-fold protein	Vesicle trafficking.autophagosome formation.ATG8/ATG12 conjugation system.ATG8 ubiquitin-fold protein (original description: none)	vacuole	1.07323e-08	-0.811085	-0.439198	-0.254776	0.4418	-0.55081	0.0980728
AT5G13330	27.3.3	RNA.regulation of transcription.AP2/EREBP, APETALA2/Ethylene-responsive element binding protein family	Symbols: Rap2.6L | Rap2.6L (related to AP2 6L); DNA binding / transcription factor | chr5:4272060-4274660 FORWARD	15.7.7.1	RNA biosynthesis.transcriptional activation.AP2/ERF superfamily.ERF-type transcription factor	RNA biosynthesis.transcriptional activation.AP2/ERF superfamily.ERF-type transcription factor (original description: none)	nucleus	1.59589e-07	-0.874806	0.917731	0.930876	0.8119	2.48124	-0.538538	ERF113
AT5G13910	27.3.3	RNA.regulation of transcription.AP2/EREBP, APETALA2/Ethylene-responsive element binding protein family	Symbols: LEP | LEP (LEAFY PETIOLE); DNA binding / transcription factor | chr5:4482450-4483085 REVERSE	15.7.7.1	RNA biosynthesis.transcriptional activation.AP2/ERF superfamily.ERF-type transcription factor	RNA biosynthesis.transcriptional activation.AP2/ERF superfamily.ERF-type transcription factor (original description: none)	nucleus	0.0061257	-0.904341	0.168934	0.939993				LEP
AT4G21980	29.5.2	protein.degradation.autophagy	Symbols: APG8A, ATG8A | APG8A (AUTOPHAGY 8A); APG8 activating enzyme/ APG8-specific protease/ Atg8 ligase | chr4:11655613-11657034 FORWARD	22.5.3.1	Vesicle trafficking.autophagosome formation.ATG8/ATG12 conjugation system.ATG8 ubiquitin-fold protein	Vesicle trafficking.autophagosome formation.ATG8/ATG12 conjugation system.ATG8 ubiquitin-fold protein (original description: none)	cytosol	3.53323e-13	-0.96788	-0.243033	0.0317089	0.29471	0.148858	0.37117
AT5G19790	27.3.3	RNA.regulation of transcription.AP2/EREBP, APETALA2/Ethylene-responsive element binding protein family	Symbols: RAP2.11 | RAP2.11 (related to AP2 11); DNA binding / transcription factor | chr5:6689108-6690040 REVERSE	15.7.7.1	RNA biosynthesis.transcriptional activation.AP2/ERF superfamily.ERF-type transcription factor	RNA biosynthesis.transcriptional activation.AP2/ERF superfamily.ERF-type transcription factor (original description: none)	nucleus	1.83804e-06	-1.00016	-1.30676	0.924051				RAP2-11
AT1G08320	27.3.35	RNA.regulation of transcription.bZIP transcription factor family	bZIP family transcription factor | chr1:2621904-2627848 REVERSE	15.7.4.1	RNA biosynthesis.transcriptional activation.bZIP superfamily.bZIP transcription factor	RNA biosynthesis.transcriptional activation.bZIP superfamily.bZIP transcription factor (original description: none)	nucleus	3.65796e-13	-1.06557	-0.197424	0.220447	0.0756378	3.77576	NA
AT5G01490	34.21	transport.calcium	Symbols: CAX4, ATCAX4 | CAX4 (CATION EXCHANGER 4); calcium:cation antiporter/ calcium:hydrogen antiporter/ cation:cation antiporter | chr5:195541-198524 FORWARD	24.2.9.1.1	Solute transport.carrier-mediated transport.CDF superfamily.CaCA family.cation antiporter (CAX-type)	Solute transport.carrier-mediated transport.CDF superfamily.CaCA family.cation antiporter (CAX-type) (original description: none)	plastid	2.2416e-05	-1.45288	0.205458	0.514573	2.44139	1.94864	NA		CAX4
AT5G06839	27.3.35	RNA.regulation of transcription.bZIP transcription factor family	bZIP family transcription factor | chr5:2120527-2126454 FORWARD	15.7.4.1	RNA biosynthesis.transcriptional activation.bZIP superfamily.bZIP transcription factor	RNA biosynthesis.transcriptional activation.bZIP superfamily.bZIP transcription factor (original description: none)	nucleus	7.63392e-15	-1.46971	0.598213	0.321928	0.501472	0	0
AT1G68450	35.1	not assigned.no ontology	VQ motif-containing protein | chr1:25661501-25662239 REVERSE	35.1	not assigned.annotated	VQ motif-containing protein 8, chloroplastic OS=Arabidopsis thaliana (sp|q9ca36|vq8_arath : 231.0)	nucleus	0.00359344	-1.4712	-0.806149	-0.584963					PDE337
AT1G09180	30.5	signalling.G-proteins	Symbols: ATSAR1, ATSARA1A | ATSARA1A (ARABIDOPSIS THALIANA SECRETION-ASSOCIATED RAS SUPER FAMILY 1); GTP binding | chr1:2965023-2965972 FORWARD	22.4.2.1	Vesicle trafficking.Coat protein II (COPII) coatomer machinery.coat protein recruiting.Sar1-type GTPase	Vesicle trafficking.Coat protein II (COPII) coatomer machinery.coat protein recruiting.Sar1-type GTPase (original description: none)	endoplasmic reticulum	0.0365091	-1.57029	-0.0449755	-0.308122					SARA1A
AT5G25260	35.2	not assigned.unknown	FUNCTIONS IN: molecular_function unknown; INVOLVED IN: biological_process unknown; LOCATED IN: plasma membrane; EXPRESSED IN: cultured cell; CONTAINS InterPro DOMAIN/s: Band 7 protein (InterPro:IPR001107); BEST Arabidopsis thaliana protein match is: unknown protein (TAIR:AT5G25250.1); Has 4214 Blast hits to 3442 proteins in 652 species: Archae - 14; Bacteria - 1365; Metazoa - 1204; Fungi - 198; P…	22.2.1	Vesicle trafficking.clathrin-independent machinery.Flotillin-like protein	Vesicle trafficking.clathrin-independent machinery.Flotillin-like protein (original description: none)	cytosol	1.64165e-06	-1.67455	-1.37884	-1.23447	0.728502	-0.199814	-0.205224		F21J6.109
AT5G17430	27.3.3	RNA.regulation of transcription.AP2/EREBP, APETALA2/Ethylene-responsive element binding protein family	Symbols: BBM | BBM (BABY BOOM); DNA binding / transcription factor | chr5:5742542-5745568 REVERSE	15.7.7.3	RNA biosynthesis.transcriptional activation.AP2/ERF superfamily.AP2-type transcription factor	RNA biosynthesis.transcriptional activation.AP2/ERF superfamily.AP2-type transcription factor (original description: none)	nucleus	0.0103236	-1.70929	0.172028	1.41504				BBM
AT2G45760	35.1	not assigned.no ontology	Symbols: BAP2, BAL | BAP2 (BON ASSOCIATION PROTEIN 2) | chr2:18847007-18847821 REVERSE	35.1	not assigned.annotated	BON1-associated protein 2 OS=Arabidopsis thaliana (sp|q58fx0|bap2_arath : 410.0)	vacuole,golgi	0.00220266	-1.70976	0.243856	0.736966					BAP2
AT5G10380	29.5.11.4.2	protein.degradation.ubiquitin.E3.RING	Symbols: RING1 | RING1; protein binding / ubiquitin-protein ligase/ zinc ion binding | chr5:3267635-3268813 FORWARD	19.4.1.5.3.4	Protein degradation.peptide tagging.Ubiquitin (UBQ)-anchor addition (ubiquitylation).UBQ-ligase E3 activities.RING-domain E3 ligase activities.RING-H2-type E3 ligase	Protein degradation.peptide tagging.Ubiquitin (UBQ)-anchor addition (ubiquitylation).UBQ-ligase E3 activities.RING-domain E3 ligase activities.RING-H2-type E3 ligase (original description: none)	plasma membrane	3.26932e-05	-1.73128	-0.448799	-0.0422798	0.0195515	-1.84567	0.198563		RING1
AT5G11190	27.3.3	RNA.regulation of transcription.AP2/EREBP, APETALA2/Ethylene-responsive element binding protein family	Symbols: SHN3 | SHN3 (shine3); DNA binding / transcription factor | chr5:3564976-3566051 FORWARD	15.7.7.1	RNA biosynthesis.transcriptional activation.AP2/ERF superfamily.ERF-type transcription factor	RNA biosynthesis.transcriptional activation.AP2/ERF superfamily.ERF-type transcription factor (original description: none)	nucleus	7.65423e-06	-1.75493	-0.124556	2.21299				SHN3
AT5G40010	29.5.9	protein.degradation.AAA type	Symbols: AATP1 | AATP1 (AAA-ATPase 1); ATP binding / ATPase/ nucleoside-triphosphatase/ nucleotide binding | chr5:16020218-16021762 REVERSE	35.1	not assigned.annotated	AAA-ATPase ASD, mitochondrial OS=Arabidopsis thaliana (sp|q9fld5|asd_arath : 865.0)	endoplasmic reticulum	1.08871e-10	-2.30366	0.709791	0.584963	2.79643	1.55111	NA		AATP1
AT1G01680	29.5.11.4.2	protein.degradation.ubiquitin.E3.RING	U-box domain-containing protein | chr1:246411-248367 REVERSE	35.1	not assigned.annotated	U-box domain-containing protein 54 OS=Arabidopsis thaliana (sp|q9lq92|pub54_arath : 580.0)	nucleus	2.45262e-14	-2.82459	-1.29604	-2.5025	0.544262	-0.0118247	-0.71082		PUB54
AT5G26860	29.5.5	protein.degradation.serine protease	Symbols: LON_ARA_ARA, LON1 | LON1 (LON PROTEASE 1); ATP binding / ATP-dependent peptidase/ serine-type peptidase | chr5:9451048-9457000 FORWARD	19.5.2.6	Protein degradation.peptidase families.serine-type peptidase activities.LON protease	Protein degradation.peptidase families.serine-type peptidase activities.LON protease (original description: none)	mitochondrion	6.21498e-65	-2.90837	0.252949	-0.0645898	0.354623	1.84713	-0.0721827	LON1
AT3G28510	29.5.9	protein.degradation.AAA type	AAA-type ATPase family protein | chr3:10685524-10687364 FORWARD	35.1	not assigned.annotated	AAA-ATPase At3g28510 OS=Arabidopsis thaliana (sp|q9lh84|aatp5_arath : 860.0)	endoplasmic reticulum	6.19555e-07	-3.62945	0.126977	0.628031	-1.13588	2.04505	0.864031		AT3G28510
